# Inference and reconstruction of the heimdallarchaeial ancestry of eukaryotes

**DOI:** 10.1101/2023.03.07.531504

**Authors:** Laura Eme, Daniel Tamarit, Eva F. Caceres, Courtney W. Stairs, Valerie De Anda, Max E. Schön, Kiley W. Seitz, Nina Dombrowski, William H. Lewis, Felix Homa, Jimmy H. Saw, Jonathan Lombard, Takuro Nunoura, Wen-Jun Li, Zheng-Shuang Hua, Lin-Xing Chen, Jillian F. Banfield, Emily St John, Anna-Louise Reysenbach, Matthew B. Stott, Andreas Schramm, Kasper U. Kjeldsen, Andreas P. Teske, Brett J. Baker, Thijs J. G. Ettema

**Author notes:** Equal contribution (Laura Eme, Daniel Tamarit, Eva F. Caceres). Theoretical Biology and Bioinformatics, Department of Biology, Faculty of Science, Utrecht University, Padualaan 8, 3584CH Utrecht, The Netherlands (Daniel Tamarit). Department of Biology, Lund University, Sölvegatan 35, 223 62 Lund, Sweden. Structural and Computational Biology, European Molecular Biology Laboratory, Meyerhofstraße 1, 69117 Heidelberg, Germany. NIOZ, Royal Netherlands Institute for Sea Research, Department of Marine Microbiology and Biogeochemistry; AB Den Burg, The Netherlands. Department of Biochemistry, University of Cambridge, Cambridge, CB2 1QW, UK. Department of Biological Sciences, The George Washington University, Washington, DC, USA.

## Abstract

In the ongoing debates about eukaryogenesis, the series of evolutionary events leading to the emergence of the eukaryotic cell from prokaryotic ancestors, members of the Asgard archaea play a key role as the closest archaeal relatives of eukaryotes. However, the nature and phylogenetic identity of the last common ancestor of Asgard archaea and eukaryotes remain unresolved. Here, we analyze distinct phylogenetic marker datasets of an expanded genomic sampling of Asgard archaea and evaluate competing evolutionary scenarios using state-of-the-art phylogenomic approaches. We find that eukaryotes are placed, with high confidence, as a well-nested clade within Asgard archaea, as a sister lineage to Hodarchaeales, a newly proposed order within Heimdallarchaeia. Using sophisticated gene tree/species tree reconciliation approaches, we show that, in analogy to the evolution of eukaryotic genomes, genome evolution in Asgard archaea involved significantly more gene duplication and fewer gene loss events compared to other archaea. Finally, we infer that the last common ancestor of Asgard archaea likely was a thermophilic chemolithotroph, and that the lineage from which eukaryotes evolved adapted to mesophilic conditions and acquired the genetic potential to support a heterotrophic lifestyle. Our work provides key insights into the prokaryote-to-eukaryote transition and the platform for the emergence of cellular complexity in eukaryotic cells.
