## Supplementary Table 5 for "Inference and reconstruction of the heimdallarchaeial ancestry of eukaryotes"

### Sheet: Sheet1
Group	Strain	Predicted optimal growth temperature
Baldr	Baldrarchaeum_yapensis_Yap30_bin9_72	91,00
Baldr	GBS03	88,18
Baldr	SRR6301445.bin_128	79,59
Gerd	Asgard_group_YT_6_2	40,38
Gerd	GBS09	56,29
Gerd	14_8_m_bin25	53,20
Gerd	B18_G1	57,07
Gerd	B33_G2	52,70
Gerd	Bin_120	56,27
Gerd	HM7_B34	43,07
Gerd	hikurangi1519_12F4_80.64m_bin9	46,66
Gerd	hikurangi1519_12R2_mb2_bin1_280.17m	45,80
Gerd	SRR3715733.bin.66	48,81
Gerd	SRR6301445.bin_147	56,51
Heimdall	Asgard_group_HMA_bin2_96	47,32
Heimdall	ABR16	46,48
Heimdall	AB_125	47,71
Heimdall	HM4_B3	41,28
Heimdall	HM4_B41	42,81
Heimdall	HM4_26_B6	43,27
Heimdall	ERR1299386.bin.8	46,41
Heimdall	hikurangi1520D_18H4_mb2_bin34_160.76m	46,38
Hel	CR_Bin_097	50,17
Hel	MP5_1_211	39,36
Hel	YT_4001	40,38
Hel	TEKIR_1	42,20
Hel	lw55_2018reseq_mb2_61	44,01
Hermod	WORB2	60,93
Hermod	YT_046	55,80
Hermod	YT_063	52,18
Hermod	Hermodarchaeum_yapensis_Yap4_bin9_105	60,82
Hod	B3_Heim	36,94
Hod	LC_3	27,09
Hod	FT_012	35,27
Hod	YT1_039	41,87
Hod	YT_011	48,67
Hod	YT_019	36,53
Njord	A173	77,48
Njord	GBS18	76,53
Njord	S143_49_esom	75,88
Jord	JZB50	78,88
Jord	QZMA2B5	64,43
Kari	RS678	41,09
Loki	ABR01	44,04
Loki	ABR03	41,87
Loki	ABR04	41,21
Loki	ABR05	41,90
Loki	ABR06	40,88
Loki	AMARA_1S	39,48
Loki	AMARA_5S	39,30
Loki	BC1	43,40
Loki	DZG_bin1_240	41,42
Loki	E44_bin85	43,62
Loki	FT2_030	38,35
Loki	Hel_238_bin105	38,41
Loki	HM1_B37_2	38,76
Loki	HM1_B6_4	35,31
Loki	HM4_10_B12	33,81
Loki	HM4_B11	41,30
Loki	HM4_B16	39,96
Loki	HM4_B22	39,28
Loki	HM4_B43	39,02
Loki	HM4_2_PB6	38,34
Loki	HM4_TB25	36,72
Loki	HM5_B52	37,04
Loki	HM6_B6	37,65
Loki	Loki_b31	41,90
Loki	Loki_b32	36,03
Loki	N1B_bin8_272	37,83
Loki	SZ_4_bin8_338	40,72
Loki	TEKIR_5S	46,21
Loki	Yap100_bin5_170	46,48
Loki	Yap200_bin5_98	35,34
Loki	Yap2000_bin6_138	43,95
Loki	YT6_002	42,59
Loki	YT_039	40,83
Loki	Zod_Metabat_1044	43,76
Loki	Zod_Metabat_578	31,40
Loki	Lokiarchaeum_GC14_75	37,72
Loki	Prometheoarchaeum_syntrophicum_MK-D1	37,35
Loki	hikurangi1519_12F4_80.64m_bin17	41,37
Loki	hikurangi1519_2H5_10.35m_bin5	41,66
Loki	hikurangi1519_2R3_110.34m_bin1	42,51
Loki	hikurangi1519_2R3_110.34m_bin4	40,45
Loki	hikurangi1519_3H5_20.83m_bin17	42,15
Loki	hikurangi1519_6H3_42.77m_bin1	43,35
Loki	hikurangi1519_6Rcc_mb2_bin15_144.3m	42,41
Loki	hikurangi1519_9R3_mb2_bin44_253.01m	41,56
Loki	hikurangi1520D_33X4_265.73m	40,58
Loki	lw40_2019reseq_mb2_87	40,94
Loki	lw_60_reseq_max40.042	37,32
Loki	PRJDB_12	40,53
Loki	SRR1964815.bin.17	43,23
Odin	RPA3	60,29
Odin	J65_bin_29	55,94
Odin	LCB_4	58,57
Sif	Sifarchaeotum_marinoarchaea_CR_Bin_042_1	50,85
Sif	lw60_2018_gm2_56	48,97
Thor	A361	52,19
Thor	GBS28	38,73
Thor	SMTZ_83	40,25
Thor	Bin_478	42,57
Thor	SRR1964815.bin.9	36,35
Thor	SRR2133847.bin.31	40,73
Thor	B29_G2	38,70
Thor	BC	44,08
Thor	B41_G1	47,39
Thor	B59_G1	40,33
Thor	B65_G9	48,62
Thor	DZG_bin1_115	42,39
Thor	FT1_004	37,84
Thor	GSL_GB14_1	44,53
Thor	HM1_B30_1	34,61
Thor	HM1_B51_3	34,76
Thor	HM1_B8_5	33,40
Thor	HM4_18_B25	38,23
Thor	HM4_B14	37,30
Thor	HM4_B2_	35,89
Thor	HM4_B91	36,89
Thor	HM4_FB6	40,10
Thor	HM5_B58	33,84
Thor	HM6_B27	37,46
Thor	HM6_B34	35,07
Thor	L_E_AR_5	37,80
Thor	MP11T_1	41,68
Thor	MP5_5_1427	32,50
Thor	MP8T_1	37,01
Thor	OWC2	41,06
Thor	OWC3	39,87
Thor	SMTZ1-45	37,80
Thor	SMTZ1-83	40,25
Thor	SZ_4_bin10_233	39,37
Thor	SZ_4_bin3_344	44,34
Thor	TEKIR_14	46,84
Thor	TEKIR_2S-1	39,50
Thor	Yap200_bin7_15	36,79
Thor	Yap2000_bin1_136	36,24
Thor	Yap500_bin9_44	33,82
Thor	YT5_051	38,75
Thor	YT_029	21,49
Wukong	Wukongarchaeum_yapensis_Yap4_bin4_70	67,44
