## Supplementary Table 6 for "Inference and reconstruction of the heimdallarchaeial ancestry of eukaryotes"

### Sheet: Sheet1
Metric	Gene set	Group1	Group2	Bonferroni-corrected p-value
ILVWYGERKP	NM	Kari,Gerd,Heimdall	Hod	1
ILVWYGERKP	NM	Kari,Gerd,Heimdall	Njord	<2e-16
ILVWYGERKP	NM	Kari,Gerd,Heimdall	Korarchaeota	<2e-16
ILVWYGERKP	NM	Hod	Njord	<2e-16
ILVWYGERKP	NM	Hod	Korarchaeota	<2e-16
ILVWYGERKP	NM	Njord	Korarchaeota	1
ILVWYGERKP	RP	Kari,Gerd,Heimdall	Hod	1
ILVWYGERKP	RP	Kari,Gerd,Heimdall	Njord	<2e-16
ILVWYGERKP	RP	Kari,Gerd,Heimdall	Korarchaeota	<2e-16
ILVWYGERKP	RP	Hod	Njord	<2e-16
ILVWYGERKP	RP	Hod	Korarchaeota	<2e-16
ILVWYGERKP	RP	Njord	Korarchaeota	1
Charged_vs_polar	NM	Kari,Gerd,Heimdall	Hod	0.054
Charged_vs_polar	NM	Kari,Gerd,Heimdall	Njord	<2e-16
Charged_vs_polar	NM	Kari,Gerd,Heimdall	Korarchaeota	<2e-16
Charged_vs_polar	NM	Hod	Njord	<2e-16
Charged_vs_polar	NM	Hod	Korarchaeota	<2e-16
Charged_vs_polar	NM	Njord	Korarchaeota	1
Charged_vs_polar	RP	Kari,Gerd,Heimdall	Hod	0.79
Charged_vs_polar	RP	Kari,Gerd,Heimdall	Njord	<2e-16
Charged_vs_polar	RP	Kari,Gerd,Heimdall	Korarchaeota	<2e-16
Charged_vs_polar	RP	Hod	Njord	<2e-16
Charged_vs_polar	RP	Hod	Korarchaeota	<2e-16
Charged_vs_polar	RP	Njord	Korarchaeota	1.3e-4
