## Supplementary Table 8 for "Inference and reconstruction of the heimdallarchaeial ancestry of eukaryotes"

### Sheet: events_summary
Node	duplications	transfers	losses	originations	copies	singletons	taxa_name
181	37.54	393.87	421.68	77.61	1834.31	0	NA
182	45.21	273.22	465.91	33.93	2406.45	0	NA
183	41.18	343.76	438.32	27.96	1750.54	0	NA
184	14.77	126.01	322.19	15.06	1888.23	0	NA
185	26.36	106.79	111.4	138.79	1743.12	0	NA
186	12.82	170.21	343.76	9.82	2572.48	0	NA
187	40.81	137.76	281.9	33.23	3366.3	0	NA
188	13.04	152.84	307.23	37.02	1940.84	0	NA
189	20.68	224.44	596.1	24.73	1602.67	0	NA
190	21.92	224.16	418.97	37.9	1813.55	0	NA
191	13.65	174.31	303.29	16.2	1667.66	0	NA
192	26	188.38	336.27	12.35	1908.41	0	NA
193	37.91	274.76	511.12	16.85	1841.59	0	NA
194	20.7	234.9	375.79	43.93	1604.55	0	NA
195	18.57	213.07	377.62	32.79	1736.33	0	NA
196	15.79	330	273.58	15.74	1402.23	0	NA
197	41.91	387.13	349.37	35.51	2212.99	0	NA
198	17.07	136.12	339.93	32.89	2129.08	0	NA
199	28.79	182.64	432.04	42.85	1807.47	0	NA
200	21.66	220.67	395.22	14.09	1685.39	0	NA
201	27.35	318.05	492.58	24.87	1789.03	0	NA
202	14.26	160.07	189.83	17.08	2093.68	0	NA
203	21.46	196.09	237.04	50.54	1844.3	0	NA
204	45.22	346.64	527.96	81.88	1644.14	0	NA
205	53.97	292.72	367.49	31.51	1776.13	0	NA
206	109.98	200.64	203.77	140.46	2501.35	0	NA
207	12.06	61.44	330.47	19.32	1741.71	0	NA
208	29.46	259.15	484.08	20.84	2158.49	0	NA
209	18.48	73.37	170.39	23.72	2005.87	0	NA
210	9.49	107.35	248.29	18.95	1671.63	0	NA
211	32.21	261.51	489.55	26.11	2088.33	0	NA
212	32.67	247.44	373.32	30.48	1805.24	0	NA
213	68.18	293.97	273.73	38.09	1907.88	0	NA
214	68.74	497.37	511.92	60.76	2657.32	0	NA
215	23.33	92.49	215.1	15.01	2753.45	0	NA
216	79.04	196.2	377.02	95.17	4052.36	0	NA
217	55.61	135.08	413.77	37.28	2987.71	0	NA
218	87.39	385.41	755.06	99.46	1807.82	0	NA
219	175.68	303.39	860.62	287.58	3120.83	0	NA
220	202.78	310.87	562.44	319.05	3386.24	0	NA
221	168.63	374.44	729.02	271.86	3929.08	0	NA
222	105.12	333.99	924.59	127.44	2792.31	0	NA
223	194.53	426.86	701.42	235.74	3964.02	0	NA
224	219.92	358.95	987.77	161.2	3918.73	0	NA
225	52.51	232.86	718.29	109.72	2395.47	0	NA
226	103.05	302.75	581.03	93.83	3358.99	0	NA
227	76.8	224.77	184.23	97.51	2467.95	0	NA
228	30.91	130.07	536.75	25.68	2509.35	0	NA
229	27.13	239.21	353.48	25.52	2017.02	0	NA
230	18.62	232.1	450.25	57.57	1890.31	0	NA
231	21.63	151.56	241.65	38.41	1964.87	0	NA
232	20.95	137.08	345.68	29.79	1933.14	0	NA
233	89.18	182.79	265.29	62.79	2874.99	0	NA
234	135.3	193.16	158.49	82.37	2633.75	0	NA
235	31.83	225.14	443.22	55.39	1940.51	0	NA
236	46.98	421.2	294.39	144.31	2102.53	0	NA
237	74.15	233.47	363.74	86.87	2261.49	0	NA
238	64.19	165.25	1018.23	46.64	4249.18	0	NA
239	96.86	185.8	819.23	30.47	5008.03	0	NA
240	61.68	155.56	1028.93	40.06	5016.41	0	NA
241	79.54	142.99	470.43	30.95	5294.32	0	NA
242	185.91	227.93	820.81	69.13	5629.15	0	NA
243	12.94	125.2	314.09	79.3	1275.67	0	NA
244	10.18	85.99	522.79	7.14	2648.06	0	NA
245	44.81	214.36	112.26	50.19	1869.1	0	NA
246	70.01	239.04	170.1	64.77	2319.43	0	NA
247	94.13	260.9	612.65	51.55	2600.62	0	NA
248	34.44	217.88	328.37	62.26	1621.37	0	NA
249	21.93	166.95	518.08	13.48	2399.9	0	NA
250	33.76	305.46	963.27	132.82	1738.95	0	NA
251	63.96	198.16	292.91	188.28	2299.02	0	NA
252	21.81	267.9	326.64	22.23	1909.94	0	NA
253	18.74	192.28	449.12	63.64	1853.15	0	NA
254	58.49	172.83	261.58	212.48	1580.49	0	NA
255	20.04	140.97	252.62	22.86	3265.79	0	NA
256	34.9	157.01	782.59	23.12	3112.45	0	NA
257	103.36	246.39	506.27	54.35	3355.42	0	NA
258	69.02	234.32	399.03	83.67	4248.08	0	NA
259	233.62	195.68	862.88	35.61	3941.8	0	NA
260	33.74	116.89	182.77	31.59	2155.36	0	NA
261	71.74	235.73	260.16	85.57	2334.29	0	NA
262	82.33	332.61	388.95	89.72	2118.71	0	NA
263	45.34	220.61	356.2	43.21	2071.07	0	NA
264	25.81	240.57	461.82	22.17	1878.42	0	NA
265	47.07	68.06	241.67	35.04	2101.13	0	NA
266	27.88	244.39	712.84	20.33	2463.24	0	NA
267	335.17	389.78	323.51	166.14	4214.42	0	NA
268	84.14	214	583.72	85.85	3161.1	0	NA
269	89.14	283.8	508.06	80.72	3179.53	0	NA
270	53.24	180.1	247.1	54.3	2974.65	0	NA
271	53.82	185.43	436.09	89.87	2207.16	0	NA
272	43.81	236.55	393.31	46.7	2125.4	0	NA
273	25.14	200.49	350.35	35.4	2044.48	0	NA
274	60.78	281.5	315.2	77.86	2159.88	0	NA
275	253.15	179.58	667.77	103.14	6064.03	0	NA
276	183.26	163.46	430.31	50.96	5587.7	0	NA
277	40.22	183.12	553.21	82.55	1381.83	0	NA
278	64.97	121.05	346.62	35.17	3303.3	0	NA
279	62.61	323.17	462.2	74.61	2077.25	0	NA
280	74.77	297.27	382.02	66.92	2960.2	0	NA
281	26.55	203.2	218.69	26.95	1652.53	0	NA
282	95.94	272.41	370.03	78.32	2896.19	0	NA
283	84.45	364.18	328.7	96.57	2180.16	0	NA
284	14.7	173.28	406.67	17.25	1933.91	0	NA
285	77.27	170.19	336.73	36.93	4078.28	0	NA
286	93.56	264.09	219.95	111.48	2173.87	0	NA
287	39.66	241.93	293.28	40.37	2138.82	0	NA
288	88.14	71.89	214.9	63.63	2240.12	0	NA
289	199.8	605.14	481.68	170.61	3431.61	0	NA
290	120.16	306.43	532.38	87.52	3268.91	0	NA
291	74.22	183.74	174.86	81.48	2952.85	0	NA
292	48.77	228.38	489.22	46.22	2296.37	0	NA
293	53.05	329.96	238.57	55.2	2025.98	0	NA
294	187.6	159.49	439.01	60.35	5480.72	0	NA
295	28.72	183.94	237.88	36.18	1718.34	0	NA
296	168.28	285.93	129.67	150.14	3560.7	0	NA
297	24.34	209.55	600.67	27.58	2113.84	0	NA
298	48.01	236.27	455.53	59.56	1605	0	NA
299	33.14	279.17	300.74	44.91	1945.05	0	NA
300	58.83	158.04	297.22	38.05	4159.44	0	NA
301	84.13	324.28	336.89	101.42	1825.1	0	NA
302	81.47	269.7	366.78	45.83	2096.88	0	NA
303	95.11	89.62	291.95	128.48	2251.15	0	NA
304	57.54	177.67	362.28	70.3	2641.9	0	NA
305	57.43	583.19	194.66	87.66	1738.75	0	NA
306	203.2	147.44	944.48	86.54	5592.3	0	NA
307	258.84	525.07	480.93	334.83	2880.68	0	NA
308	41.69	237.04	447.21	41.04	2588.06	0	NA
309	33.44	280.56	256.85	30.63	1785.1	0	NA
310	94.06	170.92	445.65	50.2	4266.59	0	NA
311	17.99	248.35	350.38	38.08	1565	0	NA
312	127.95	239.85	120.49	131.4	2220.32	0	NA
313	66.29	228.05	300.64	73.43	2740.74	0	NA
314	353.62	201.68	363.24	176.73	6270.63	0	NA
315	26.74	227.6	506.31	58.49	1958.33	0	NA
316	127.59	297.36	235.28	107.25	2799.22	0	NA
317	134.48	194.52	248.49	82.81	4426.8	0	NA
318	23.53	207.12	311.38	27.59	1625.58	0	NA
319	59.54	243.58	176.7	132.43	1708.08	0	NA
320	71.38	244.71	256.18	82.29	2679.59	0	NA
321	432.32	252.2	395.05	165.53	6034.87	0	NA
322	26.84	197.94	228.33	26.51	2242.44	0	NA
323	106.98	307.45	223.8	88.77	2369.14	0	NA
324	156.68	229.74	243.47	109.42	4440.34	0	NA
325	55.07	257.74	283.9	55.56	1703.76	0	NA
326	20.27	195.45	308.57	50.47	1377.01	0	NA
327	162.59	412.63	1326.71	182.56	2478.58	0	NA
328	411.83	312.09	468.07	202.7	5192.36	0	NA
329	73.74	261.18	136.19	92.54	2232.87	0	NA
330	60.73	253.52	244.77	71.28	1963.64	0	NA
331	134.34	224.37	294.6	104.14	3888.26	0	NA
332	52.36	258.44	490.6	61.87	1626.22	0	NA
333	26.36	243.67	339.44	35.9	1423.85	0	NA
334	70.25	254.29	694.49	57.07	3286.33	0	NA
335	170.21	292.87	477.96	126.27	4701.21	0	NA
336	42.85	198.94	337.2	66.11	1795.11	0	NA
337	44.56	209.26	254.73	58.5	1779.6	0	NA
338	110.62	181.07	236.18	83.07	3741.51	0	NA
339	21.28	256.34	478.79	29.05	1474.75	0	NA
340	185.02	355.48	873.67	137.49	3740.83	0	NA
341	264.12	348.59	662.31	215.23	4526.17	0	NA
342	49.53	261.83	307.8	49.07	1849.12	0	NA
343	71.7	286.21	141.87	70.49	1692.99	0	NA
344	258.18	418.79	949.82	383.22	3495.94	0	NA
345	18.55	247.47	457.07	18.76	1707.76	0	NA
346	323.39	410.42	690.29	134.81	4233.43	0	NA
347	52.02	283.13	355.68	34.15	1776.32	0	NA
348	48.81	332.09	115.43	72.55	1306.92	0	NA
349	55.44	277.94	443.44	38.87	1954.18	0	NA
350	324.27	384.86	425.79	137.51	3971.61	0	NA
351	31.27	231.47	371.77	24.32	1753.49	0	NA
352	23.08	450.2	52.76	64.24	864.803	0	NA
353	76.45	268.57	262.79	45.38	2054.21	0	NA
354	199.06	344.27	470.02	156.17	3382.82	0	NA
355	73.27	294.99	312.36	42.18	1881.44	0	NA
356	121.89	275.08	284.65	89.96	3049.71	0	NA
357	267.93	494.75	187.61	208.18	2796.43	0	NA
358	158.05	345.19	72.7	107.51	1770.48	0	NA
359	112.64	393.78	24.18	131.95	1060.78	0	NA
360	24.67	0	2.06	157.05	247.244	0	NA
2263082000	218.91	415.99	456.85	33.96	1617	263	2263082000
2504756013	85.89	299.69	234.61	11.22	1955	372	2504756013
2518645528	327.78	514.46	533.22	62.76	3432	863	2518645528
2518645542	200.27	355.4	835.58	45.26	2326	738	2518645542
2524023237	69.91	465.88	595.47	12.21	1688	402	2524023237
2558309099	116.76	377.94	311.47	25.29	1824	507	2558309099
2623620825	42.95	147.47	326.97	7.33	1563	223	2623620825
2651870038	16.41	73.51	234.42	3	1538	260	2651870038
2660238001	59.35	350.83	402.63	8.58	2291	285	2660238001
2681813019	88.42	229.07	728.39	23.54	3029	871	2681813019
2718217642	13.37	149.54	302.39	4.7	1510	147	2718217642
2718217643	18.28	265.8	199.66	6.14	1482	114	2718217643
2718217644	75.55	164.02	322.15	12.8	1674	246	2718217644
2718217646	27.74	231.44	356.25	5.63	1360	174	2718217646
2718217655	20.81	361.06	697.61	6.77	1349	155	2718217655
2718217666	36.15	181.69	359.34	8.87	1531	253	2718217666
2718217667	22.21	223.11	328.23	8.28	1593	257	2718217667
2718217668	19.52	232.93	325.4	6.39	1372	146	2718217668
2718217670	88.89	248.22	468.37	11.35	1488	148	2718217670
2718217671	20.02	226.76	433.86	7.87	1396	169	2718217671
AcidianusmanzaensisGCA0021166951	81.39	160.32	392.91	16.17	2535	180	Acidianus_manzaensis__GCA_002116695_1
Acidilobussaccharovorans34515GCA0001449151	31.11	129.92	157.36	4.47	1450	151	Acidilobus_saccharovorans_345_15__GCA_000144915_1
AciduliprofundumbooneiT469GCA0000256651	41.23	368.18	392.15	12.74	1507	263	Aciduliprofundum_boonei_T469__GCA_000025665_1
AeropyrumcaminiSY1JCM12091GCA0005910351	23.82	209.21	275.86	8.71	1603	270	Aeropyrum_camini_SY1_JCM_12091__GCA_000591035_1
ArcIgrouparchaeonBMIXfssc0709MethBin006GCA0015875751	74.37	591.15	440.85	21.94	1688	351	Arc_I_group_archaeon_BMIXfssc0709_Meth_Bin006__GCA_001587575_1
ArchaeoglobiarchaeonJdFR42GCA0020103051	113.68	464.3	423.5	27.34	2325	431	Archaeoglobi_archaeon_JdFR_42__GCA_002010305_1
ArchaeoglobusfulgidusDSM4304GCA0000086651	174.74	509.83	455.18	22.43	2344	380	Archaeoglobus_fulgidus_DSM_4304__GCA_000008665_1
BaldrarchaeiaGBS02	174.67	654.5	557.82	41.51	3050	725	Baldrarchaeia_GBS02
BaldrarchaeiaGBS03	81.22	376.47	663.77	15.94	2337	515	Baldrarchaeia_GBS03
CaldisphaeralagunensisDSM15908GCA0003177951	23.87	154.08	138.47	3.66	1427	93	Caldisphaera_lagunensis_DSM_15908__GCA_000317795_1
CaldivirgamaquilingensisIC167GCA0000183051	54.8	191.85	244.65	5.47	1891	220	Caldivirga_maquilingensis_IC_167__GCA_000018305_1
CandidatusBathyarchaeotaarchaeonB24GCA0015938651	42.93	321.68	326.06	7.24	1524	72	Candidatus_Bathyarchaeota_archaeon_B24__GCA_001593865_1
CandidatusBathyarchaeotaarchaeonB262GCA0015939351	120.77	320.14	428.58	14.76	1590	103	Candidatus_Bathyarchaeota_archaeon_B26_2__GCA_001593935_1
CandidatusBathyarchaeotaarchaeonBA2GCA0013997951	90.98	283.42	467.96	20.87	1736	417	Candidatus_Bathyarchaeota_archaeon_BA2__GCA_001399795_1
CandidatusBathyarchaeotaarchaeonJdFR11GCA0020110351	95.42	454.51	307.07	14.72	1825	263	Candidatus_Bathyarchaeota_archaeon_JdFR_11__GCA_002011035_1
CandidatusBathyarchaeotaarchaeonRBG13389GCA0017759551	80.71	363.3	598.82	23.9	1513	323	Candidatus_Bathyarchaeota_archaeon_RBG_13_38_9__GCA_001775955_1
CandidatusBathyarchaeotaarchaeonRBG164813GCA0017759951	35.08	219.54	810.66	10.62	845	86	Candidatus_Bathyarchaeota_archaeon_RBG_16_48_13__GCA_001775995_1
CandidatusCaldiarchaeumsubterraneumGCA0002703251	30.53	223.87	367.92	7.83	1668	170	Candidatus_Caldiarchaeum_subterraneum__GCA_000270325_1
CandidatusGeothermarchaeotaarchaeonJdFR13GCA0020110751	44.27	537.37	514.2	13.45	1667	272	Candidatus_Geothermarchaeota_archaeon_JdFR_13__GCA_002011075_1
CandidatusHydrothermarchaeotaarchaeonJdFR18GCA0020111251	137.58	568.49	401.2	24.38	2236	530	Candidatus_Hydrothermarchaeota_archaeon_JdFR_18__GCA_002011125_1
CandidatusKorarchaeumcryptofilumOPF8GCA0000196051	14.03	139.59	121.36	6.92	1550	79	Candidatus_Korarchaeum_cryptofilum_OPF8__GCA_000019605_1
CandidatusMethanohalarchaeumthermophilumGCA0019144051	267.25	344.33	559.48	35.58	2111	536	Candidatus_Methanohalarchaeum_thermophilum__GCA_001914405_1
CandidatusMethanomethylicusmesodigestumGCA0017170351	51.81	307.09	179.47	15.52	1703	217	Candidatus_Methanomethylicus_mesodigestum__GCA_001717035_1
CandidatusMethanomethylophilusalvusMx1201GCA0003002552	110.33	195.84	536.11	14.39	1612	429	Candidatus_Methanomethylophilus_alvus_Mx1201__GCA_000300255_2
CandidatusMethanosuratuspetracarbonisGCA0017170151	27.46	167.86	372.75	6.38	1375	255	Candidatus_Methanosuratus_petracarbonis__GCA_001717015_1
CandidatusNitrocosmicusoleophilusGCA0008022052	569.53	201.28	425.93	107.15	3671	1268	Candidatus_Nitrocosmicus_oleophilus__GCA_000802205_2
CandidatusNitrosopelagicusbrevisGCA0008121851	11.12	76.05	197.12	3.42	1420	122	Candidatus_Nitrosopelagicus_brevis__GCA_000812185_1
CandidatusNitrosotaleadevanaterraGCA9000659251	108.38	113.88	307.79	22.61	2059	397	Candidatus_Nitrosotalea_devanaterra__GCA_900065925_1
CandidatusSyntrophoarchaeumcaldariusGCA0017668151	80.71	492.88	816.81	15.29	1746	324	Candidatus_Syntrophoarchaeum_caldarius__GCA_001766815_1
CenarchaeumsymbiosumAGCA0002007151	198.83	136.26	469.52	45.07	1990	492	Cenarchaeum_symbiosum_A__GCA_000200715_1
Crenarchaeotaarchaeon13140CM35217GCA0019187451	108.07	441.6	580.38	36.8	1806	479	Crenarchaeota_archaeon_13_1_40CM_3_52_17__GCA_001918745_1
CrenarchaeotaarchaeonSCGCAAA471B05GCA0003807051	31.22	199.54	415.11	9.54	1516	270	Crenarchaeota_archaeon_SCGC_AAA471_B05__GCA_000380705_1
CuniculiplasmadivulgatumGCA9000835151	66.53	148.08	312.61	12.88	1833	282	Cuniculiplasma_divulgatum__GCA_900083515_1
Desulfurococcusamylolyticus1221nGCA0000209051	20.72	100.44	220.76	7.32	1437	209	Desulfurococcus_amylolyticus_1221n__GCA_000020905_1
EuryarchaeotaarchaeonJdFR21GCA0020111651	35.86	273.76	538.68	10.06	1628	250	Euryarchaeota_archaeon_JdFR_21__GCA_002011165_1
EuryarchaeotaarchaeonRBG19FTCOMBO5621GCA0018008151	96.95	254.03	385.68	16.86	1613	243	Euryarchaeota_archaeon_RBG_19FT_COMBO_56_21__GCA_001800815_1
EuryarchaeotaarchaeonRBG19FTCOMBO6917GCA0018008251	111.34	363.56	423.67	23.2	1902	377	Euryarchaeota_archaeon_RBG_19FT_COMBO_69_17__GCA_001800825_1
FervidicoccusfontisKam940GCA0002584251	24.97	242.86	636.17	7.33	1351	217	Fervidicoccus_fontis_Kam940__GCA_000258425_1
GerdarchaealesABR14	188.95	184.48	556	24.61	2716	527	Gerdarchaeales_ABR14
GerdarchaealesGBS09	90.39	147.58	538.14	22.21	2673	604	Gerdarchaeales_GBS09
HadesarchaeaarchaeonYNP45GCA0015152052	30.94	555.78	192.42	6.28	1251	186	Hadesarchaea_archaeon_YNP_45__GCA_001515205_2
HaloferaxvolcaniiDS2GCA0000256851	692.9	656.31	112.43	88.02	3934	1195	Haloferax_volcanii_DS2__GCA_000025685_1
HeimdallarchaeaceaeABR16	209.62	192.64	418.98	24.93	3116	451	Heimdallarchaeaceae_ABR16
HeimdallarchaeaceaeGBS11	275.69	194.45	489.99	53.06	3420	730	Heimdallarchaeaceae_GBS11
HelarchaealesHELGBA	188.23	367.24	757.51	26.65	3433	710	Helarchaeales_HELGBA
HelarchaealesHELGBB	129.5	224.68	937.41	22.84	3054	716	Helarchaeales_HELGBB
HodarchaealesB3JM08	97.36	238.78	691.42	23.58	3359	677	Hodarchaeales_B3_JM_08
HodarchaealesLC3	794.88	473.97	956.44	193.8	5281	1847	Hodarchaeales_LC_3
HodarchaealesWORE3	175.01	401.25	658.49	24.53	3717	761	Hodarchaeales_WORE3
IgnicoccushospitalisKIN4IGCA0000179451	26.38	254.83	635.82	5.39	1406	373	Ignicoccus_hospitalis_KIN4_I__GCA_000017945_1
IgnisphaeraaggregansDSM17230GCA0001459851	66.45	309.95	460.77	11.75	1884	411	Ignisphaera_aggregans_DSM_17230__GCA_000145985_1
JordarchaeiaGBS05	135.74	202.08	520.54	48.43	2932	657	Jordarchaeia_GBS05
JordarchaeiaGBS07	165.63	220.58	678.19	26.38	3628	717	Jordarchaeia_GBS07
JordarchaeiaJZB50	51.25	123.92	209.09	6.7	2327	215	Jordarchaeia_JZB50
JordarchaeiaQC4B49	72.83	87.34	712.95	7.56	1829	235	Jordarchaeia_QC4B49
JordarchaeiaQZMA3B5	116.26	166.4	280.66	26.01	3641	443	Jordarchaeia_QZMA3B5
JordarchaeiaRPD1	33.02	135.6	822.56	9.45	2055	476	Jordarchaeia_RPD1
JordarchaeiaRPF2	51.11	72.55	445.88	18.23	3281	415	Jordarchaeia_RPF2
KariarchaeaceaeLC2	657.97	499.09	353.12	176.57	4425	1416	Kariarchaeaceae_LC_2
KariarchaeaceaeRS678	34.8	98.59	1045.23	7.35	1316	192	Kariarchaeaceae_RS678
KorarchaeoteGBS35	20.19	211.61	667.73	11.16	1348	372	Korarchaeote_GBS35
KorarchaeoteGBS36	28.8	187.88	467.27	13.77	1635	517	Korarchaeote_GBS36
KorarchaeoteGBS37	59.74	104.57	739.37	13.19	1036	213	Korarchaeote_GBS37
KorarchaeoteGBS38	39.2	151.95	475.52	11.76	2083	371	Korarchaeote_GBS38
KorarchaeoteGBS40	20.44	132.59	759.8	10.16	1735	347	Korarchaeote_GBS40
KorarchaeoteGBS41	82.7	95.82	692.18	14.52	1770	354	Korarchaeote_GBS41
KorarchaeoteGBS42	29	160.36	920	22.39	1573	885	Korarchaeote_GBS42
KorarchaeoteGBS44	60.38	165.17	191.3	11.18	1974	283	Korarchaeote_GBS44
Korarchaeotekor1	37.78	276.18	194.53	7.32	1851	328	Korarchaeote_kor1
Korarchaeotekor2	7.1	92.23	505.82	4.67	1143	190	Korarchaeote_kor2
Korarchaeotekor3	18.75	143.49	197.01	3.2	1833	219	Korarchaeote_kor3
Korarchaeotekor4	6.1	115.04	749.2	5.26	1314	274	Korarchaeote_kor4
KorarchaeoteLHC	17.55	66.71	331.7	6.62	1301	110	Korarchaeote_LHC
LokiarchaealesABR01	51.67	159.73	680.26	8.35	2949	270	Lokiarchaeales_ABR01
LokiarchaealesABR02	81.07	115.79	1389.32	11.31	3359	342	Lokiarchaeales_ABR02
LokiarchaealesABR03	62.67	180.58	1182.48	7.62	3096	298	Lokiarchaeales_ABR03
LokiarchaealesABR04	44.3	105.96	1178	3.16	3349	207	Lokiarchaeales_ABR04
LokiarchaealesABR05	49.03	140.38	1107.09	12.76	3184	287	Lokiarchaeales_ABR05
LokiarchaealesABR06	66.32	200.63	730.01	13.14	3687	335	Lokiarchaeales_ABR06
LokiarchaealesABR08	87.81	144.02	1417.79	8.01	3213	257	Lokiarchaeales_ABR08
LokiarchaealesABR11	87.32	131.93	906.87	10.62	3485	245	Lokiarchaeales_ABR11
LokiarchaealesABR13	97.06	165.55	1113.32	8.71	3288	213	Lokiarchaeales_ABR13
LokiarchaealesABR15	123.02	241	2219.95	7.27	2969	481	Lokiarchaeales_ABR15
LokiarchaealesCR4	306.96	318.84	1413.53	58.01	4260	1678	Lokiarchaeales_CR_4
LokiarchaealesGBS14	285.47	264.37	1941.85	32.9	2786	722	Lokiarchaeales_GBS14
LokiarchaealesGC1475	1034.89	311.01	1458.65	65.04	5159	971	Lokiarchaeales_GC14_75
LokiarchaealesWORB4	80.12	198.05	1298.69	18.01	2637	500	Lokiarchaeales_WORB4
LokiarchaealesWORC5	125.13	202.62	819.27	14.91	3675	422	Lokiarchaeales_WORC5
MarineGroupIIIeuryarchaeoteCGEpi1GCA0018753451	17.16	91.91	202.29	6.13	1034	141	Marine_Group_III_euryarchaeote_CG_Epi1__GCA_001875345_1
MetallosphaeracuprinaAr4GCA0002049251	22.36	143.19	517.36	4.26	1956	233	Metallosphaera_cuprina_Ar_4__GCA_000204925_1
MethanobacteriumformicicumGCA0007622651	198.96	345.25	116.2	25.61	2285	345	Methanobacterium_formicicum__GCA_000762265_1
MethanobrevibactersmithiiATCC35061GCA0000165251	116.86	137.26	363.47	22.97	1769	369	Methanobrevibacter_smithii_ATCC_35061__GCA_000016525_1
MethanocaldococcusbathoardescensGCA0007390651	72.03	337.24	361.82	13.48	1612	248	Methanocaldococcus_bathoardescens__GCA_000739065_1
MethanocellaarvoryzaeMRE50GCA0000634451	351.86	549.99	488.56	48.06	2997	713	Methanocella_arvoryzae_MRE50__GCA_000063445_1
MethanocorpusculumlabreanumZGCA0000157651	109.21	158.7	395.41	24.31	1698	206	Methanocorpusculum_labreanum_Z__GCA_000015765_1
MethanoculleusmarisnigriJR1GCA0000158251	198.12	309.07	284.86	33.76	2427	372	Methanoculleus_marisnigri_JR1__GCA_000015825_1
MethanomassiliicoccusluminyensisB10GCF0003082151	185.22	472.99	148.5	27.74	2460	524	Methanomassiliicoccus_luminyensis_B10__GCF_000308215_1
MethanopyruskandleriAV19GCA0000071851	106.43	253.89	423.34	30.96	1674	441	Methanopyrus_kandleri_AV19__GCA_000007185_1
Methanoregulaboonei6A8GCA0000176251	223.5	301.39	388.92	36.12	2384	413	Methanoregula_boonei_6A8__GCA_000017625_1
Methanosaetaharundinacea6AcGCA0002355651	182	486.68	517.2	35.59	2318	481	Methanosaeta_harundinacea_6Ac__GCA_000235565_1
MethanosalsumzhilinaeDSM4017GCA0002179951	117.58	152.31	556.67	14.63	1939	220	Methanosalsum_zhilinae_DSM_4017__GCA_000217995_1
MethanosarcinabarkeristrFusaroGCA0001958951	581.78	474.11	273.69	67.65	3522	681	Methanosarcina_barkeri_str_Fusaro__GCA_000195895_1
MethanothermusfervidusDSM2088GCA0001660951	22.59	72.6	212.53	5.06	1263	86	Methanothermus_fervidus_DSM_2088__GCA_000166095_1
MethermicoccusshengliensisDSM18856GCF0007119051	15.54	273.3	742.92	7.52	1523	145	Methermicoccus_shengliensis_DSM_18856__GCF_000711905_1
miscellaneousCrenarchaeotagroup6archaeonAD81GCA0012733851	87.11	290.22	527.43	21.54	1465	301	miscellaneous_Crenarchaeota_group_6_archaeon_AD8_1__GCA_001273385_1
NitrosopumilusmaritimusSCM1GCA0000184651	68.68	113.82	219.95	8.09	1762	204	Nitrosopumilus_maritimus_SCM1__GCA_000018465_1
NitrososphaeraviennensisEN76GCA0006987851	203.35	198.07	286.36	40.97	3065	958	Nitrososphaera_viennensis_EN76__GCA_000698785_1
NjordarchaealesA173	27.3	149.92	369.37	10.88	1827	299	Njordarchaeales_A173
NjordarchaealesA3132	6.98	112.43	528.45	5.77	1551	245	Njordarchaeales_A3132
NjordarchaealesGBS15	30.76	171.84	1048.68	9.53	1658	328	Njordarchaeales_GBS15
NjordarchaealesGBS18	58.4	356.01	621.6	9.59	2296	394	Njordarchaeales_GBS18
NjordarchaealesGBS19	13.13	88.85	948.64	12.21	1048	265	Njordarchaeales_GBS19
NjordarchaealesGBS21	198.1	337.69	603.91	62.57	3243	1082	Njordarchaeales_GBS21
NjordarchaealesGBS22	58.38	303.74	234.17	22.75	2708	725	Njordarchaeales_GBS22
NjordarchaealesGBS23	58.86	138.45	822.65	10.93	1909	316	Njordarchaeales_GBS23
NjordarchaealesGBS24	22.28	134.39	735.18	3.68	1704	236	Njordarchaeales_GBS24
NjordarchaealesGBS25	72.55	220.85	637.23	14.41	1876	481	Njordarchaeales_GBS25
NjordarchaealesGBS26	13.38	94.15	736.23	7.4	1460	249	Njordarchaeales_GBS26
NjordarchaealesGBS27	22.28	67.63	565.99	5.22	1602	175	Njordarchaeales_GBS27
NjordarchaealesM288	28.31	182.77	322.05	10.11	2199	402	Njordarchaeales_M288
OdinarchaeiaLCB4	7.78	64.57	104.03	4.72	1525	146	Odinarchaeia_LCB_4
OdinarchaeiaRPA3	4.56	36.07	151.64	2.05	1389	92	Odinarchaeia_RPA3
PicrophilustorridusDSM9790GCA0000082651	33.68	186.61	359.31	4.8	1457	122	Picrophilus_torridus_DSM_9790__GCA_000008265_1
PyrobaculumarsenaticumDSM13514GCA0000163851	113.82	175.7	256.15	18.64	2240	346	Pyrobaculum_arsenaticum_DSM_13514__GCA_000016385_1
PyrococcusabyssiGE5GCA0001959352	88.17	664.1	365.26	15.6	1739	246	Pyrococcus_abyssi_GE5__GCA_000195935_2
PyrodictiumdelaneyiGCA0014126151	54.58	348.77	380.3	16.64	1993	473	Pyrodictium_delaneyi__GCA_001412615_1
StaphylothermushellenicusDSM12710GCA0000924651	12.33	182.05	332.38	6.22	1558	257	Staphylothermus_hellenicus_DSM_12710__GCA_000092465_1
SulfolobalesarchaeonAcd1GCA0003897351	22.38	122.86	670.68	4.57	1627	158	Sulfolobales_archaeon_Acd1__GCA_000389735_1
SulfolobalesarchaeonAZ1GCA0005652551	22.08	103.36	442.18	6.19	1909	149	Sulfolobales_archaeon_AZ1__GCA_000565255_1
Sulfolobussolfataricus982GCA0000247451	218.68	230.43	632.38	17.91	2596	216	Sulfolobus_solfataricus_98_2__GCA_000024745_1
TARAMEDMAG00075	4.44	63.7	323.75	3.65	1169	162	TARA_MED_MAG_00075
TARAREDMAG00018	64.77	111.44	574.92	8.51	1145	121	TARA_RED_MAG_00018
ThaumarchaeotaarchaeonN4GCA0007231851	48.98	102.59	280.29	6.04	1905	294	Thaumarchaeota_archaeon_N4__GCA_000723185_1
ThaumarchaeotaarchaeonSCGCAAA007O23GCA0004020751	22.92	70.64	325.29	5.2	1331	153	Thaumarchaeota_archaeon_SCGC_AAA007_O23__GCA_000402075_1
ThermofilumuzonenseGCA0009938051	47.7	389.88	797.31	16.73	1403	278	Thermofilum_uzonense__GCA_000993805_1
Thermogladiuscalderae1633GCA0002644951	7.52	130.74	216.75	4.21	1372	126	Thermogladius_calderae_1633__GCA_000264495_1
ThermoplasmatalesarchaeonIplasmaGCA0018568251	68.9	217.39	334.88	10.65	1634	285	Thermoplasmatales_archaeon_I_plasma__GCA_001856825_1
ThermoplasmatalesarchaeonSM150GCA0015959451	172.48	425.24	494.87	39.52	1848	477	Thermoplasmatales_archaeon_SM1_50__GCA_001595945_1
ThermoproteustenaxKra1GCA0002530551	37.19	128.61	269.66	7.87	1988	242	Thermoproteus_tenax_Kra_1__GCA_000253055_1
ThorarchaeoteA361	31.72	123.14	357.78	10.56	2642	348	Thorarchaeote_A361
ThorarchaeoteA381	28.76	165.82	1170.04	13.6	2579	745	Thorarchaeote_A381
ThorarchaeoteA399	21.09	149.74	999.64	9.45	2123	456	Thorarchaeote_A399
ThorarchaeoteAB25	69.91	119.82	806.23	5.81	2792	248	Thorarchaeote_AB_25
ThorarchaeoteABR10	80.49	224.63	1937.05	20.45	2086	481	Thorarchaeote_ABR10
ThorarchaeoteGBS28	37.31	263.21	1374.73	11.88	2596	409	Thorarchaeote_GBS28
ThorarchaeoteGBS30	35.66	138.88	1095.56	6.99	2509	216	Thorarchaeote_GBS30
ThorarchaeoteGBS31	42.41	143.1	394.63	9.57	2515	318	Thorarchaeote_GBS31
ThorarchaeoteGBS32	17.99	96.64	560.92	6.74	2118	161	Thorarchaeote_GBS32
ThorarchaeoteGBS34	32.65	137.49	709.53	9.28	2381	356	Thorarchaeote_GBS34
ThorarchaeoteSMTZ45	24.44	362.25	1664.62	16.26	2153	272	Thorarchaeote_SMTZ_45
ThorarchaeoteSMTZ83	64.74	216.59	633.67	8.51	2899	261	Thorarchaeote_SMTZ_83
ThorarchaeoteSMTZ145	25.61	137.72	375.51	7.51	3077	139	Thorarchaeote_SMTZ1_45
ThorarchaeoteWORH6	31.17	171.84	1089.71	11.87	2423	316	Thorarchaeote_WORH6
TOBGSAT137	61.31	170.18	479.68	20.24	1570	473	TOBG_SAT_137
UBA102	2.96	61.23	298.95	3.67	900	151	UBA102
UBA166	9.22	134.91	718.12	3.46	1338	245	UBA166
UBA201	19.08	177.51	552.43	7.74	863	145	UBA201
UBA518	42.59	130.42	422.07	13.49	1671	271	UBA518
UBA61	100.69	362.49	464.63	19.49	1652	374	UBA61
unculturedmarinegroupIIeuryarchaeoteGCA0002467351	23.31	85.43	198.37	5.13	1752	417	uncultured_marine_group_II_euryarchaeote__GCA_000246735_1
Vulcanisaetamoutnovskia76828GCA0001903151	99.39	210.24	275.95	13.94	2250	385	Vulcanisaeta_moutnovskia_768_28__GCA_000190315_1
